# Multiple Long-read Sequencing Survey of Herpes Simplex Virus Lytic Transcriptome

**DOI:** 10.1101/605956

**Authors:** Dóra Tombácz, Zsolt Balázs, Gábor Gulyás, Zsolt Csabai, Miklós Boldogkoi, Michael Snyder, Zsolt Boldogkoi

**Author notes:** To whom correspondence should be addressed, Emails: DT, ZBa, GG, MB, ZC, MS, ZBo.

## Abstract

Long-read sequencing (LRS) has become increasingly important in RNA research due to its strength in resolving complex transcriptomic architectures. In this regard, currently two LRS platforms have demonstrated adequate performance: the Single Molecule Real-Time Sequencing by Pacific Biosciences (PacBio) and the nanopore sequencing by Oxford Nanopore Technologies (ONT). Even though these techniques produce lower coverage and are more error prone than short-read sequencing, they continue to be more successful in identifying transcript isoforms including polycistronic and multi-spliced RNA molecules, as well as transcript overlaps. Recent reports have successfully applied LRS for the investigation of the transcriptome of viruses belonging to various families. These studies have substantially increased the number of previously known viral RNA molecules. In this work, we used the Sequel and MinION technique from PacBio and ONT, respectively, to characterize the lytic transcriptome of the herpes simplex virus type 1 (HSV-1). In most samples, we analyzed the poly(A) fraction of the transcriptome, but we also performed random oligonucleotide-based sequencing. Besides cDNA sequencing, we also carried out native RNA sequencing. Our investigations identified more than 160 previously undetected transcripts, including coding and non-coding RNAs, multi-splice transcripts, as well as polycistronic and complex transcripts. Furthermore, we determined previously unsubstantiated transcriptional start sites, polyadenylation sites, and splice sites. A large number of novel transcriptional overlaps were also detected. Random-primed sequencing revealed that each convergent gene pair produces non-polyadenylated read-through RNAs overlapping the partner genes. Furthermore, we identified novel replication-associated transcripts overlapping the HSV-1 replication origins, and novel LAT variants with very long 5’ regions, which are co-terminal with the LAT-0.7kb transcript. Overall, our results demonstrated that the HSV-1 transcripts form an extremely complex pattern of overlaps, and that entire viral genome is transcriptionally active. In most viral genes, if not in all, both DNA strands are expressed.
