## Supplementary table 1 for "Multiple Long-read Sequencing Survey of Herpes Simplex Virus Lytic Transcriptome"

### Sheet: Sequel
X14112	LoRTIA	intron	2318	3082	20	+	.	GT/AG
X14112	LoRTIA	intron	113428	113786	40	+	.	GT/AG
X14112	LoRTIA	intron	111360	113786	9	+	.	GT/AG
X14112	LoRTIA	intron	109131	111080	7	+	.	GT/AG
X14112	LoRTIA	intron	106021	106099	18	+	.	GT/AG
X14112	LoRTIA	intron	106017	106523	3	-	.	GT/AG
X14112	LoRTIA	intron	106017	106434	3	-	.	GC/AG
X14112	LoRTIA	intron	106017	106267	8	-	.	GT/AG
X14112	LoRTIA	intron	106006	106259	4	+	.	GT/AG
X14112	LoRTIA	intron	114140	114451	2	-	.	GC/AG
X14112	LoRTIA	intron	105705	106410	2	+	.	GT/AG
X14112	LoRTIA	intron	102589	103177	7	-	.	GT/AG
X14112	LoRTIA	intron	102583	103152	2	-	.	GT/AG
X14112	LoRTIA	intron	102290	103143	2	-	.	AT/AC
X14112	LoRTIA	intron	101314	103143	4	-	.	AT/AC
X14112	LoRTIA	intron	97843	97949	12	+	.	GT/AG
X14112	LoRTIA	intron	97724	97949	228	+	.	GT/AG
X14112	LoRTIA	intron	91553	93625	5	+	.	GT/AG
X14112	LoRTIA	intron	91553	92535	120	+	.	GT/AG
X14112	LoRTIA	intron	105213	105330	10	+	.	AT/AC
X14112	LoRTIA	intron	122483	122621	7	-	.	GT/AG
X14112	LoRTIA	intron	122486	122621	8	-	.	GT/AG
X14112	LoRTIA	intron	123289	124053	20	-	.	GT/AG
X14112	LoRTIA	intron	145683	145860	53	-	.	GT/AG
X14112	LoRTIA	intron	145649	145820	1077	-	.	GT/AG
X14112	LoRTIA	intron	145649	145860	824	-	.	GT/AG
X14112	LoRTIA	intron	141330	141476	13	+	.	GT/AG
X14112	LoRTIA	intron	139059	139197	5	+	.	GT/AG
X14112	LoRTIA	intron	137810	139382	2	-	.	GT/AG
X14112	LoRTIA	intron	136553	137651	5	-	.	GT/AG
X14112	LoRTIA	intron	135232	135434	3	+	.	GT/AG
X14112	LoRTIA	intron	135232	135339	6	+	.	GT/AG
X14112	LoRTIA	intron	134730	135434	7	+	.	GT/AG
X14112	LoRTIA	intron	134730	135339	4	+	.	GT/AG
X14112	LoRTIA	intron	132413	132543	14	+	.	GC/AG
X14112	LoRTIA	intron	132386	132540	11	+	.	GT/AG
X14112	LoRTIA	intron	132381	132518	2995	-	.	GT/AG
X14112	LoRTIA	intron	132373	132509	2802	+	.	GT/AG
X14112	LoRTIA	intron	132373	132506	269	+	.	GT/AG
X14112	LoRTIA	intron	132373	132487	34	+	.	GT/AG
X14112	LoRTIA	intron	132373	132484	19	+	.	GT/AG
X14112	LoRTIA	intron	132373	132540	74	+	.	GT/AG
X14112	LoRTIA	intron	91123	91413	95	+	.	GT/AG
X14112	LoRTIA	intron	145702	145860	5	-	.	GT/AG
X14112	LoRTIA	intron	91123	91518	3	+	.	GT/AG
X14112	LoRTIA	intron	90945	91413	9	+	.	GT/AG
X14112	LoRTIA	intron	31470	33634	2	+	.	GT/AG
X14112	LoRTIA	intron	30049	33634	198	+	.	GT/AG
X14112	LoRTIA	intron	28625	29454	5	+	.	GT/AG
X14112	LoRTIA	intron	28129	28477	3	+	.	GT/AG
X14112	LoRTIA	intron	27423	33634	2	+	.	GT/AG
X14112	LoRTIA	intron	25173	33634	3	+	.	GT/AG
X14112	LoRTIA	intron	24847	25340	3	+	.	GC/AG
X14112	LoRTIA	intron	19872	20102	2	+	.	GT/AG
X14112	LoRTIA	intron	32455	33634	3	+	.	GT/AG
X14112	LoRTIA	intron	16897	17575	2	-	.	GT/AG
X14112	LoRTIA	intron	13449	13931	37	-	.	GT/AG
X14112	LoRTIA	intron	12429	12971	7	+	.	GT/AG
X14112	LoRTIA	intron	12189	12971	4	+	.	GT/AG
X14112	LoRTIA	intron	11898	12971	3	+	.	GT/AG
X14112	LoRTIA	intron	9328	10147	2	-	.	GT/AG
X14112	LoRTIA	intron	7640	9820	2	+	.	GT/AG
X14112	LoRTIA	intron	3750	3888	6	+	.	GT/AG
X14112	LoRTIA	intron	3750	3885	8	+	.	GT/AG
X14112	LoRTIA	intron	13449	16953	4	-	.	GT/AG
X14112	LoRTIA	intron	33486	33634	23	+	.	GT/AG
X14112	LoRTIA	intron	41710	42245	16	+	.	GT/AG
X14112	LoRTIA	intron	41710	42239	4	+	.	GT/AG
X14112	LoRTIA	intron	90181	90234	2	-	.	GC/AG
X14112	LoRTIA	intron	88553	88816	2	-	.	GT/AG
X14112	LoRTIA	intron	82631	83364	2	-	.	GT/AG
X14112	LoRTIA	intron	81034	88414	5	-	.	GT/AG
X14112	LoRTIA	intron	81034	83364	4	-	.	GT/AG
X14112	LoRTIA	intron	81034	81192	2	-	.	GT/AG
X14112	LoRTIA	intron	79962	80087	2	+	.	GT/AG
X14112	LoRTIA	intron	79884	80087	3	+	.	GT/AG
X14112	LoRTIA	intron	69670	69923	20	+	.	GT/AG
X14112	LoRTIA	intron	69593	69923	12	+	.	GT/AG
X14112	LoRTIA	intron	53824	53869	9	+	.	GT/AG
X14112	LoRTIA	intron	52036	52507	3	+	.	GC/AG
X14112	LoRTIA	intron	47976	48168	2	-	.	GT/AG
X14112	LoRTIA	intron	46772	48074	5	+	.	GT/AG
X14112	LoRTIA	intron	45935	46131	16	-	.	GT/AG
X14112	LoRTIA	intron	45744	46675	2	+	.	GT/AG
X14112	LoRTIA	intron	44867	45688	6	-	.	GT/AG
X14112	LoRTIA	intron	44799	45688	3	-	.	GT/AG
X14112	LoRTIA	intron	44591	45688	3	-	.	GT/AG
X14112	LoRTIA	intron	91080	91413	15	+	.	GT/AG
X14112	LoRTIA	intron	145705	145860	2	-	.	GT/AG

### Sheet: RSII pA
X14112	LoRTIA	intron	2318	3082	2	+	.	GT/AG
X14112	LoRTIA	intron	97741	97949	7	+	.	GT/AG
X14112	LoRTIA	intron	104723	104930	3	+	.	GT/AG
X14112	LoRTIA	intron	106017	106267	3	-	.	GT/AG
X14112	LoRTIA	intron	106017	106523	2	-	.	GT/AG
X14112	LoRTIA	intron	108215	135506	2	-	.	GT/AG
X14112	LoRTIA	intron	122486	122621	3	-	.	GT/AG
X14112	LoRTIA	intron	123289	124053	2	-	.	GT/AG
X14112	LoRTIA	intron	132223	132559	6	+	.	GC/AG
X14112	LoRTIA	intron	97724	97949	66	+	.	GT/AG
X14112	LoRTIA	intron	132373	132540	115	+	.	GT/AG
X14112	LoRTIA	intron	132381	132518	1507	-	.	GT/AG
X14112	LoRTIA	intron	132386	132540	13	+	.	GT/AG
X14112	LoRTIA	intron	134699	135211	3	-	.	GT/AG
X14112	LoRTIA	intron	134699	137231	2	-	.	GT/AG
X14112	LoRTIA	intron	135232	135434	2	+	.	GT/AG
X14112	LoRTIA	intron	142262	143325	2	-	.	GC/AG
X14112	LoRTIA	intron	145630	146010	3	-	.	GC/AG
X14112	LoRTIA	intron	145649	145879	2	-	.	GT/AG
X14112	LoRTIA	intron	132373	132509	1370	+	.	GT/AG
X14112	LoRTIA	intron	91553	92535	18	+	.	GT/AG
X14112	LoRTIA	intron	91553	97949	2	+	.	GT/AG
X14112	LoRTIA	intron	91123	91413	15	+	.	GT/AG
X14112	LoRTIA	intron	3750	3885	3	+	.	GT/AG
X14112	LoRTIA	intron	13449	13931	5	-	.	GT/AG
X14112	LoRTIA	intron	25173	33634	2	+	.	GT/AG
X14112	LoRTIA	intron	27423	33634	3	+	.	GT/AG
X14112	LoRTIA	intron	30049	33634	19	+	.	GT/AG
X14112	LoRTIA	intron	33486	33634	7	+	.	GT/AG
X14112	LoRTIA	intron	45935	46131	2	-	.	GT/AG
X14112	LoRTIA	intron	51718	52516	2	-	.	GT/AG
X14112	LoRTIA	intron	69593	69923	2	+	.	GT/AG
X14112	LoRTIA	intron	69670	69923	2	+	.	GT/AG
X14112	LoRTIA	intron	70480	70623	3	-	.	GC/AG
X14112	LoRTIA	intron	70555	70754	3	-	.	GT/AG
X14112	LoRTIA	intron	70555	70897	2	-	.	GT/AG
X14112	LoRTIA	intron	78853	79742	2	+	.	GT/AG
X14112	LoRTIA	intron	79884	80087	2	+	.	GT/AG
X14112	LoRTIA	intron	79884	80090	2	+	.	GT/AG
X14112	LoRTIA	intron	81034	83364	3	-	.	GT/AG
X14112	LoRTIA	intron	88553	88816	2	-	.	GT/AG
X14112	LoRTIA	intron	90181	90234	2	-	.	GC/AG
X14112	LoRTIA	intron	145649	145820	561	-	.	GT/AG
X14112	LoRTIA	intron	145649	145860	523	-	.	GT/AG

### Sheet: RSII random
X14112	LoRTIA	intron	2318	3082	2	+	.	GT/AG
X14112	LoRTIA	intron	123289	124053	2	-	.	GT/AG
X14112	LoRTIA	intron	132373	132509	4	+	.	GT/AG
X14112	LoRTIA	intron	132381	132518	2	-	.	GT/AG
X14112	LoRTIA	intron	145649	145820	5	-	.	GT/AG
X14112	LoRTIA	intron	145649	145860	3	-	.	GT/AG

### Sheet: MinION pA
X14112	LoRTIA	intron	11898	12971	3	+	.	GT/AG
X14112	LoRTIA	intron	144798	144861	35	+	.	GT/AG
X14112	LoRTIA	intron	144798	144843	63	+	.	GT/AG
X14112	LoRTIA	intron	144787	144843	9	+	.	GT/AG
X14112	LoRTIA	intron	144784	144843	13	+	.	GT/AG
X14112	LoRTIA	intron	137810	139732	2	-	.	GT/AG
X14112	LoRTIA	intron	134730	135434	2	+	.	GT/AG
X14112	LoRTIA	intron	144802	144843	12	+	.	GT/AG
X14112	LoRTIA	intron	134699	137651	5	-	.	GT/AG
X14112	LoRTIA	intron	132407	132540	4	+	.	GC/AG
X14112	LoRTIA	intron	132386	132506	19	+	.	GT/AG
X14112	LoRTIA	intron	132386	132509	26	+	.	GT/AG
X14112	LoRTIA	intron	132386	132540	118	+	.	GT/AG
X14112	LoRTIA	intron	132381	132518	105	-	.	GT/AG
X14112	LoRTIA	intron	132373	132509	30	+	.	GT/AG
X14112	LoRTIA	intron	132413	132540	4	+	.	GC/AG
X14112	LoRTIA	intron	144802	144861	67	+	.	GT/AG
X14112	LoRTIA	intron	144807	144861	11	+	.	GT/AG
X14112	LoRTIA	intron	144815	144863	37	-	.	GT/AG
X14112	LoRTIA	intron	145702	145860	5	-	.	GT/AG
X14112	LoRTIA	intron	145695	145873	5	+	.	GT/AG
X14112	LoRTIA	intron	145683	145860	53	-	.	GT/AG
X14112	LoRTIA	intron	145683	145847	15	-	.	GT/AG
X14112	LoRTIA	intron	145680	145860	17	-	.	GT/AG
X14112	LoRTIA	intron	145680	145847	6	-	.	GT/AG
X14112	LoRTIA	intron	145671	145873	16	+	.	GT/AG
X14112	LoRTIA	intron	145671	145852	23	+	.	GT/AG
X14112	LoRTIA	intron	145649	145847	77	-	.	GT/AG
X14112	LoRTIA	intron	145649	145879	7	-	.	GT/AG
X14112	LoRTIA	intron	145649	145820	231	-	.	GT/AG
X14112	LoRTIA	intron	145649	145860	751	-	.	GT/AG
X14112	LoRTIA	intron	145646	145860	45	-	.	GT/AG
X14112	LoRTIA	intron	145646	145820	82	-	.	GT/AG
X14112	LoRTIA	intron	145630	145820	2	-	.	GT/AG
X14112	LoRTIA	intron	132373	132506	160	+	.	GT/AG
X14112	LoRTIA	intron	145705	145860	3	-	.	GT/AG
X14112	LoRTIA	intron	132373	132540	1274	+	.	GT/AG
X14112	LoRTIA	intron	132373	132484	6	+	.	GT/AG
X14112	LoRTIA	intron	81034	83364	8	-	.	GT/AG
X14112	LoRTIA	intron	81034	81642	2	-	.	GT/AG
X14112	LoRTIA	intron	81034	81192	5	-	.	GT/AG
X14112	LoRTIA	intron	69670	69923	56	+	.	GT/AG
X14112	LoRTIA	intron	69593	69923	30	+	.	GT/AG
X14112	LoRTIA	intron	52036	52507	5	+	.	GC/AG
X14112	LoRTIA	intron	81034	85774	7	-	.	GT/AG
X14112	LoRTIA	intron	46772	48074	33	+	.	GT/AG
X14112	LoRTIA	intron	45935	46131	2	-	.	GT/AG
X14112	LoRTIA	intron	33486	33634	7	+	.	GT/AG
X14112	LoRTIA	intron	32455	33634	2	+	.	GT/AG
X14112	LoRTIA	intron	30049	33634	45	+	.	GT/AG
X14112	LoRTIA	intron	13449	13931	7	-	.	GT/AG
X14112	LoRTIA	intron	12189	12971	8	+	.	GT/AG
X14112	LoRTIA	intron	46772	48031	2	+	.	GT/AG
X14112	LoRTIA	intron	81034	88414	5	-	.	GT/AG
X14112	LoRTIA	intron	88553	88816	3	-	.	GT/AG
X14112	LoRTIA	intron	90945	91413	5	+	.	GT/AG
X14112	LoRTIA	intron	132360	132518	24	-	.	GT/AG
X14112	LoRTIA	intron	132354	132540	10	+	.	GT/AG
X14112	LoRTIA	intron	131183	132128	2	+	.	GT/AG
X14112	LoRTIA	intron	113428	113786	14	+	.	GT/AG
X14112	LoRTIA	intron	111360	113786	4	+	.	GT/AG
X14112	LoRTIA	intron	106017	106434	3	-	.	GC/AG
X14112	LoRTIA	intron	105890	106006	2	+	.	GT/AG
X14112	LoRTIA	intron	104109	104164	2	+	.	GT/AG
X14112	LoRTIA	intron	99114	100040	3	+	.	GT/AG
X14112	LoRTIA	intron	98842	100092	2	-	.	GT/AG
X14112	LoRTIA	intron	97843	97949	2	+	.	GT/AG
X14112	LoRTIA	intron	97724	97949	49	+	.	GT/AG
X14112	LoRTIA	intron	91553	92535	4	+	.	GT/AG
X14112	LoRTIA	intron	91553	97949	2	+	.	GT/AG
X14112	LoRTIA	intron	91123	91413	4	+	.	GT/AG
X14112	LoRTIA	intron	132373	132487	22	+	.	GT/AG
X14112	LoRTIA	intron	146224	147050	2	-	.	GT/AG

### Sheet: MinION random
X14112	LoRTIA	intron	2318	3082	42	+	.	GT/AG
X14112	LoRTIA	intron	134699	135691	2	-	.	GT/AG
X14112	LoRTIA	intron	134699	135211	9	-	.	GT/AG
X14112	LoRTIA	intron	132640	133321	2	-	.	GT/AG
X14112	LoRTIA	intron	132386	132540	20	+	.	GT/AG
X14112	LoRTIA	intron	132386	132509	16	+	.	GT/AG
X14112	LoRTIA	intron	132386	132506	7	+	.	GT/AG
X14112	LoRTIA	intron	132381	132518	36	-	.	GT/AG
X14112	LoRTIA	intron	132373	132540	190	+	.	GT/AG
X14112	LoRTIA	intron	132373	132509	12	+	.	GT/AG
X14112	LoRTIA	intron	132373	132506	90	+	.	GT/AG
X14112	LoRTIA	intron	132373	132487	24	+	.	GT/AG
X14112	LoRTIA	intron	132373	132484	4	+	.	GT/AG
X14112	LoRTIA	intron	123289	124053	42	-	.	GT/AG
X14112	LoRTIA	intron	122483	122621	3	-	.	GT/AG
X14112	LoRTIA	intron	113428	113786	5	+	.	GT/AG
X14112	LoRTIA	intron	134730	135434	2	+	.	GT/AG
X14112	LoRTIA	intron	106021	106099	4	+	.	GT/AG
X14112	LoRTIA	intron	134730	135339	6	+	.	GT/AG
X14112	LoRTIA	intron	135232	135339	4	+	.	GT/AG
X14112	LoRTIA	intron	145695	145873	6	+	.	GT/AG
X14112	LoRTIA	intron	145683	145860	91	-	.	GT/AG
X14112	LoRTIA	intron	145683	145847	30	-	.	GT/AG
X14112	LoRTIA	intron	145680	145860	19	-	.	GT/AG
X14112	LoRTIA	intron	145680	145847	5	-	.	GT/AG
X14112	LoRTIA	intron	145671	145852	20	+	.	GT/AG
X14112	LoRTIA	intron	145671	145873	8	+	.	GT/AG
X14112	LoRTIA	intron	145649	145860	370	-	.	GT/AG
X14112	LoRTIA	intron	145649	145847	33	-	.	GT/AG
X14112	LoRTIA	intron	145649	145820	276	-	.	GT/AG
X14112	LoRTIA	intron	145646	145820	55	-	.	GT/AG
X14112	LoRTIA	intron	144802	144861	9	+	.	GT/AG
X14112	LoRTIA	intron	144798	144843	9	+	.	GT/AG
X14112	LoRTIA	intron	139988	140033	2	-	.	GT/AG
X14112	LoRTIA	intron	139059	139197	2	+	.	GT/AG
X14112	LoRTIA	intron	135232	135434	4	+	.	GT/AG
X14112	LoRTIA	intron	145702	145860	19	-	.	GT/AG
X14112	LoRTIA	intron	106017	106434	2	-	.	GC/AG
X14112	LoRTIA	intron	98842	100092	4	-	.	GT/AG
X14112	LoRTIA	intron	47542	48074	3	+	.	GT/AG
X14112	LoRTIA	intron	46772	48074	31	+	.	GT/AG
X14112	LoRTIA	intron	35566	35613	2	+	.	GT/AG
X14112	LoRTIA	intron	33486	33634	3	+	.	GT/AG
X14112	LoRTIA	intron	32455	33634	3	+	.	GT/AG
X14112	LoRTIA	intron	30049	33634	14	+	.	GT/AG
X14112	LoRTIA	intron	29068	29661	3	-	.	GT/AG
X14112	LoRTIA	intron	27423	33634	3	+	.	GT/AG
X14112	LoRTIA	intron	16897	17575	2	-	.	GT/AG
X14112	LoRTIA	intron	13449	13931	4	-	.	GT/AG
X14112	LoRTIA	intron	12843	12971	2	+	.	GT/AG
X14112	LoRTIA	intron	12429	12971	6	+	.	GT/AG
X14112	LoRTIA	intron	12189	12971	12	+	.	GT/AG
X14112	LoRTIA	intron	11898	12971	3	+	.	GT/AG
X14112	LoRTIA	intron	3750	3888	3	+	.	GT/AG
X14112	LoRTIA	intron	48251	48812	4	+	.	GT/AG
X14112	LoRTIA	intron	104723	104930	2	+	.	GT/AG
X14112	LoRTIA	intron	52036	52507	3	+	.	GC/AG
X14112	LoRTIA	intron	69653	69755	2	-	.	GT/AG
X14112	LoRTIA	intron	97724	97949	7	+	.	GT/AG
X14112	LoRTIA	intron	93132	93220	2	+	.	GT/AG
X14112	LoRTIA	intron	91598	93759	4	+	.	GT/AG
X14112	LoRTIA	intron	91553	92535	14	+	.	GT/AG
X14112	LoRTIA	intron	91123	91413	17	+	.	GT/AG
X14112	LoRTIA	intron	91080	91413	5	+	.	GT/AG
X14112	LoRTIA	intron	90945	91413	2	+	.	GT/AG
X14112	LoRTIA	intron	90855	93756	2	-	.	GT/AG
X14112	LoRTIA	intron	90555	90890	2	-	.	GT/AG
X14112	LoRTIA	intron	88553	88816	2	-	.	GT/AG
X14112	LoRTIA	intron	87740	88414	2	-	.	GT/AG
X14112	LoRTIA	intron	87149	87399	2	-	.	GT/AG
X14112	LoRTIA	intron	79884	80090	2	+	.	GT/AG
X14112	LoRTIA	intron	79884	80087	2	+	.	GT/AG
X14112	LoRTIA	intron	69670	69923	8	+	.	GT/AG
X14112	LoRTIA	intron	69593	69923	4	+	.	GT/AG
X14112	LoRTIA	intron	145705	145860	6	-	.	GT/AG

### Sheet: Cap-seq
X14112	LoRTIA	intron	17002	17130	4	-	.	GT/AG		pA
X14112	LoRTIA	intron	106017	106101	3	-	.	GC/AG		pA
X14112	LoRTIA	intron	106017	106267	5	-	.	GT/AG		pA
X14112	LoRTIA	intron	106017	106118	2	-	.	GT/AG		pA
X14112	LoRTIA	intron	106006	106259	7	+	.	GT/AG		pA
X14112	LoRTIA	intron	105994	106259	2	+	.	GC/AG		pA
X14112	LoRTIA	intron	105976	106099	2	+	.	GT/AG		pA
X14112	LoRTIA	intron	105973	106075	3	+	.	GT/AG		pA
X14112	LoRTIA	intron	106017	106095	2	-	.	GC/AG		pA
X14112	LoRTIA	intron	105771	106282	4	+	.	GC/AG		pA
X14112	LoRTIA	intron	105705	106410	7	+	.	GT/AG		pA
X14112	LoRTIA	intron	98711	103513	2	+	.	GT/AG		pA
X14112	LoRTIA	intron	98706	108253	2	-	.	GT/AG		pA
X14112	LoRTIA	intron	97724	97949	14	+	.	GT/AG		pA
X14112	LoRTIA	intron	94656	143219	3	-	.	GC/AG		pA
X14112	LoRTIA	intron	91553	97949	4	+	.	GT/AG		pA
X14112	LoRTIA	intron	91553	94382	2	+	.	GT/AG		pA
X14112	LoRTIA	intron	105709	106410	4	+	.	GT/AG		pA
X14112	LoRTIA	intron	91519	144109	2	-	.	GT/AG		pA
X14112	LoRTIA	intron	106017	106091	2	-	.	GC/AG		pA
X14112	LoRTIA	intron	108209	143243	5	+	.	GT/AG		pA
X14112	LoRTIA	intron	145649	145820	7	-	.	GT/AG		pA
X14112	LoRTIA	intron	145646	145820	3	-	.	GT/AG		pA
X14112	LoRTIA	intron	144815	144863	10	-	.	GT/AG		pA
X14112	LoRTIA	intron	144807	144861	5	+	.	GT/AG		pA
X14112	LoRTIA	intron	144802	144861	18	+	.	GT/AG		pA
X14112	LoRTIA	intron	144802	144843	19	+	.	GT/AG		pA
X14112	LoRTIA	intron	144798	144861	12	+	.	GT/AG		pA
X14112	LoRTIA	intron	106021	106099	8	+	.	GT/AG		pA
X14112	LoRTIA	intron	144798	144843	31	+	.	GT/AG		pA
X14112	LoRTIA	intron	144780	144843	4	+	.	GT/AG		pA
X14112	LoRTIA	intron	143715	144122	2	-	.	AT/AC		pA
X14112	LoRTIA	intron	136852	137242	2	-	.	GT/AG		pA
X14112	LoRTIA	intron	132381	132518	3	-	.	GT/AG		pA
X14112	LoRTIA	intron	132373	132543	2	+	.	GT/AG		pA
X14112	LoRTIA	intron	132373	132540	12	+	.	GT/AG		pA
X14112	LoRTIA	intron	109311	144109	2	-	.	GT/AG		pA
X14112	LoRTIA	intron	144784	144843	7	+	.	GT/AG		pA
X14112	LoRTIA	intron	145649	145847	2	-	.	GT/AG		pA
X14112	LoRTIA	intron	91123	91413	8	+	.	GT/AG		pA
X14112	LoRTIA	intron	91002	103489	2	-	.	GT/AG		pA
X14112	LoRTIA	intron	46772	48074	4	+	.	GT/AG		pA
X14112	LoRTIA	intron	24684	106830	2	+	.	GT/AG		pA
X14112	LoRTIA	intron	24684	143243	7	+	.	GT/AG		pA
X14112	LoRTIA	intron	24681	70472	10	-	.	GT/AG		pA
X14112	LoRTIA	intron	23429	24583	4	+	.	GT/AG		pA
X14112	LoRTIA	intron	23416	24523	5	-	.	GT/AG		pA
X14112	LoRTIA	intron	23411	24592	3	+	.	GT/AG		pA
X14112	LoRTIA	intron	47908	66328	2	+	.	GT/AG		pA
X14112	LoRTIA	intron	23400	24584	2	-	.	GC/AG		pA
X14112	LoRTIA	intron	23398	24584	4	-	.	GC/AG		pA
X14112	LoRTIA	intron	23398	24577	2	-	.	GT/AG		pA
X14112	LoRTIA	intron	23397	24583	4	+	.	GC/AG		pA
X14112	LoRTIA	intron	23377	24574	10	-	.	GT/AG		pA
X14112	LoRTIA	intron	23377	24532	5	-	.	GT/AG		pA
X14112	LoRTIA	intron	23357	23444	2	+	.	GT/AG		pA
X14112	LoRTIA	intron	23300	24478	4	+	.	GT/AG		pA
X14112	LoRTIA	intron	23400	24424	2	-	.	GT/AG		pA
X14112	LoRTIA	intron	91025	143243	3	+	.	GT/AG		pA
X14112	LoRTIA	intron	53789	55846	3	+	.	GT/AG		pA
X14112	LoRTIA	intron	67489	108240	2	-	.	GT/AG		pA
X14112	LoRTIA	intron	91002	103505	2	-	.	GT/AG		pA
X14112	LoRTIA	intron	91002	136704	2	-	.	GT/AG		pA
X14112	LoRTIA	intron	88553	88654	2	-	.	GT/AG		pA
X14112	LoRTIA	intron	88553	90069	3	-	.	GT/AG		pA
X14112	LoRTIA	intron	81034	88414	14	-	.	GT/AG		pA
X14112	LoRTIA	intron	81034	81192	2	-	.	GT/AG		pA
X14112	LoRTIA	intron	81034	83364	2	-	.	GT/AG		pA
X14112	LoRTIA	intron	67489	70472	3	-	.	GT/AG		pA
X14112	LoRTIA	intron	79884	80090	2	+	.	GT/AG		pA
X14112	LoRTIA	intron	70980	143243	18	+	.	GT/AG		pA
X14112	LoRTIA	intron	70980	106816	3	+	.	GT/AG		pA
X14112	LoRTIA	intron	69885	70603	5	-	.	GT/AG		pA
X14112	LoRTIA	intron	67505	70490	10	+	.	GT/AG		pA
X14112	LoRTIA	intron	67505	143249	3	+	.	GT/AG		pA
X14112	LoRTIA	intron	67489	108253	2	-	.	GT/AG		pA
X14112	LoRTIA	intron	67489	108246	3	-	.	GT/AG		pA
X14112	LoRTIA	intron	70996	143249	16	+	.	GT/AG		pA
X14112	LoRTIA	intron	145649	145860	13	-	.	GT/AG		pA
X14112	LoRTIA	intron	106021	106099	4	+	.	GT/AG		random
