## Supplementary table 3 for "Multiple Long-read Sequencing Survey of Herpes Simplex Virus Lytic Transcriptome"

### Sheet: TESs
Genome	Tool	Feature	Position	Position B	Coverage	Strand		p-value						Sequel	RSII	MinION	CAP
X14112	LoRTIA	tes	5700	5700	14	+	.	0.0
X14112	LoRTIA	tes	5700	5700	13	+	.	0.0
X14112	LoRTIA	tes	5700	5700	12	+	.	2.886579864025407e-15
X14112	LoRTIA	tes	5700	5700	4	+	.	1.2578818320285734e-08
X14112	LoRTIA	tes	7641	7641	6	-	.	1.532749283050805e-08
X14112	LoRTIA	tes	7641	7641	3	-	.	2.4054577341114936e-07
X14112	LoRTIA	tes	7643	7643	7	-	.	8.546052754354605e-12
X14112	LoRTIA	tes	10960	10960	166	+	.	0.0
X14112	LoRTIA	tes	10960	10960	327	+	.	0.0
X14112	LoRTIA	tes	10960	10960	19	+	.	0.0
X14112	LoRTIA	tes	10962	10962	2	+	.	4.271502958785867e-06
X14112	LoRTIA	tes	11735	11735	282	+	.	0.0
X14112	LoRTIA	tes	11735	11735	56	-	.	0.0
X14112	LoRTIA	tes	11735	11735	42	-	.	0.0
X14112	LoRTIA	tes	11735	11735	100	+	.	0.0
X14112	LoRTIA	tes	11735	11735	48	+	.	0.0
X14112	LoRTIA	tes	11735	11735	23	+	.	0.0
X14112	LoRTIA	tes	11738	11738	23	-	.	0.0
X14112	LoRTIA	tes	11738	11738	25	-	.	0.0
X14112	LoRTIA	tes	12493	12493	5	+	.	5.8015592330207255e-11
X14112	LoRTIA	tes	18026	18026	2	+	.	0.999869866387414
X14112	LoRTIA	tes	18060	18060	275	+	.	0.0
X14112	LoRTIA	tes	18060	18060	79	+	.	0.0
X14112	LoRTIA	tes	18061	18061	13	+	.	2.0264900868482982e-12
X14112	LoRTIA	tes	18067	18067	13	+	.	5.46451772720502e-13
X14112	LoRTIA	tes	18192	18192	5	-	.	4.974483446273936e-07
X14112	LoRTIA	tes	18192	18192	4	-	.	2.64495200852366e-07
X14112	LoRTIA	tes	18192	18192	7	-	.	1.2434497875801752e-14
X14112	LoRTIA	tes	18200	18200	45	-	.	0.0
X14112	LoRTIA	tes	18548	18548	3	-	.	4.948676127769502e-07
X14112	LoRTIA	tes	24665	24665	1780	+	.	0.0
X14112	LoRTIA	tes	24665	24665	535	+	.	0.0
X14112	LoRTIA	tes	24667	24667	114	+	.	0.0
X14112	LoRTIA	tes	24667	24667	169	+	.	0.0
X14112	LoRTIA	tes	24780	24780	60	-	.	0.0
X14112	LoRTIA	tes	24782	24782	629	-	.	0.0
X14112	LoRTIA	tes	24782	24782	293	-	.	0.0
X14112	LoRTIA	tes	24784	24784	71	-	.	0.0
X14112	LoRTIA	tes	30147	30147	358	-	.	0.0
X14112	LoRTIA	tes	30147	30147	97	-	.	0.0
X14112	LoRTIA	tes	30147	30147	19	-	.	0.0
X14112	LoRTIA	tes	30147	30147	14	-	.	0.0
X14112	LoRTIA	tes	34840	34840	70	+	.	0.0
X14112	LoRTIA	tes	34840	34840	22	+	.	0.0
X14112	LoRTIA	tes	34840	34840	4	+	.	7.301657811709106e-08
X14112	LoRTIA	tes	34842	34842	2	+	.	5.267970088840279e-05
X14112	LoRTIA	tes	35007	35007	88	-	.	0.0
X14112	LoRTIA	tes	35007	35007	64	-	.	0.0
X14112	LoRTIA	tes	35007	35007	3	-	.	3.699651252131453e-06
X14112	LoRTIA	tes	35008	35008	42	-	.	0.0
X14112	LoRTIA	tes	36388	36388	2	-	.	4.271502958785867e-06
X14112	LoRTIA	tes	43708	43708	398	+	.	0.0
X14112	LoRTIA	tes	43708	43708	51	+	.	0.0
X14112	LoRTIA	tes	43708	43708	13	+	.	0.0
X14112	LoRTIA	tes	43708	43708	20	+	.	0.0
X14112	LoRTIA	tes	43818	43818	38	-	.	0.0
X14112	LoRTIA	tes	43818	43818	37	-	.	0.0
X14112	LoRTIA	tes	43821	43821	267	-	.	0.0
X14112	LoRTIA	tes	43821	43821	10	-	.	1.1579626146840385e-13
X14112	LoRTIA	tes	46603	46603	26	-	.	0.0
X14112	LoRTIA	tes	46603	46603	41	-	.	0.0
X14112	LoRTIA	tes	46603	46603	12	-	.	0.0
X14112	LoRTIA	tes	46612	46612	9	-	.	3.6634917321976e-11
X14112	LoRTIA	tes	46617	46617	2	-	.	0.001873204570381315
X14112	LoRTIA	tes	48767	48767	12	+	.	0.0
X14112	LoRTIA	tes	48767	48767	18	+	.	0.0
X14112	LoRTIA	tes	48767	48767	20	+	.	0.0
X14112	LoRTIA	tes	52780	52780	4	+	.	7.301657811709106e-08
X14112	LoRTIA	tes	52783	52783	272	+	.	0.0
X14112	LoRTIA	tes	52783	52783	74	+	.	0.0
X14112	LoRTIA	tes	52786	52786	122	+	.	0.0
X14112	LoRTIA	tes	52796	52796	4	-	.	3.7998762836277683e-07
X14112	LoRTIA	tes	52796	52796	2	-	.	1.0050266231798057e-05
X14112	LoRTIA	tes	53037	53037	101	-	.	0.0
X14112	LoRTIA	tes	53037	53037	29	-	.	0.0
X14112	LoRTIA	tes	53037	53037	122	-	.	0.0
X14112	LoRTIA	tes	53040	53040	730	-	.	0.0
X14112	LoRTIA	tes	58397	58397	27	-	.	0.0
X14112	LoRTIA	tes	58398	58398	9	-	.	8.602230039400638e-12
X14112	LoRTIA	tes	58398	58398	6	-	.	2.7770297172935443e-10
X14112	LoRTIA	tes	59437	59437	6	-	.	6.555049836265425e-10
X14112	LoRTIA	tes	66363	66363	413	-	.	0.0
X14112	LoRTIA	tes	66363	66363	323	-	.	0.0
X14112	LoRTIA	tes	66363	66363	202	-	.	0.0
X14112	LoRTIA	tes	66363	66363	358	-	.	0.0
X14112	LoRTIA	tes	66579	66579	4	+	.	1.6790030962221536e-06
X14112	LoRTIA	tes	66581	66581	82	+	.	0.0
X14112	LoRTIA	tes	66581	66581	5	+	.	9.392934474661274e-08
X14112	LoRTIA	tes	66581	66581	2	+	.	1.9484526552204784e-05
X14112	LoRTIA	tes	67454	67454	9	+	.	2.331468351712829e-15
X14112	LoRTIA	tes	70959	70959	779	+	.	0.0
X14112	LoRTIA	tes	70959	70959	562	+	.	0.0
X14112	LoRTIA	tes	70959	70959	309	+	.	0.0
X14112	LoRTIA	tes	70959	70959	541	+	.	0.0
X14112	LoRTIA	tes	70966	70966	46	-	.	0.0
X14112	LoRTIA	tes	70966	70966	14	-	.	0.0
X14112	LoRTIA	tes	70966	70966	37	-	.	0.0
X14112	LoRTIA	tes	70966	70966	40	-	.	0.0
X14112	LoRTIA	tes	80692	80692	474	-	.	0.0
X14112	LoRTIA	tes	80692	80692	106	-	.	0.0
X14112	LoRTIA	tes	80692	80692	91	-	.	0.0
X14112	LoRTIA	tes	80692	80692	29	-	.	0.0
X14112	LoRTIA	tes	80723	80723	4	+	.	1.1663007659645787e-07
X14112	LoRTIA	tes	80725	80725	3	+	.	3.699651252131453e-06
X14112	LoRTIA	tes	86035	86035	130	+	.	0.0
X14112	LoRTIA	tes	86035	86035	14	+	.	0.0
X14112	LoRTIA	tes	86035	86035	6	+	.	8.188005828912992e-12
X14112	LoRTIA	tes	90998	90998	387	+	.	0.0
X14112	LoRTIA	tes	90998	90998	382	+	.	0.0
X14112	LoRTIA	tes	90998	90998	12	+	.	0.0
X14112	LoRTIA	tes	90998	90998	13	+	.	1.1102230246251563e-16
X14112	LoRTIA	tes	91094	91094	28	-	.	0.0
X14112	LoRTIA	tes	91097	91097	91	-	.	0.0
X14112	LoRTIA	tes	91097	91097	55	-	.	0.0
X14112	LoRTIA	tes	91102	91102	26	-	.	0.0
X14112	LoRTIA	tes	94652	94652	24	+	.	0.0
X14112	LoRTIA	tes	94653	94653	130	+	.	0.0
X14112	LoRTIA	tes	94655	94655	1492	+	.	0.0
X14112	LoRTIA	tes	94655	94655	664	+	.	0.0
X14112	LoRTIA	tes	96081	96081	6	+	.	1.6971535288234918e-11
X14112	LoRTIA	tes	96084	96084	60	+	.	0.0
X14112	LoRTIA	tes	96084	96084	6	+	.	2.7770297172935443e-10
X14112	LoRTIA	tes	98682	98682	4	+	.	6.303726602485683e-06
X14112	LoRTIA	tes	98694	98694	979	+	.	0.0
X14112	LoRTIA	tes	98694	98694	140	+	.	0.0
X14112	LoRTIA	tes	98694	98694	67	+	.	0.0
X14112	LoRTIA	tes	98709	98709	50	-	.	0.0
X14112	LoRTIA	tes	98709	98709	2	-	.	1.9484526552204784e-05
X14112	LoRTIA	tes	98712	98712	445	-	.	0.0
X14112	LoRTIA	tes	98712	98712	23	-	.	0.0
X14112	LoRTIA	tes	98727	98727	3	-	.	0.015559894675144181
X14112	LoRTIA	tes	103300	103300	4	+	.	7.301657811709106e-08
X14112	LoRTIA	tes	103518	103518	327	-	.	0.0
X14112	LoRTIA	tes	103518	103518	87	-	.	0.0
X14112	LoRTIA	tes	103521	103521	17	-	.	0.0
X14112	LoRTIA	tes	103523	103523	7	-	.	7.132531787412688e-09
X14112	LoRTIA	tes	105440	105440	59	-	.	0.0
X14112	LoRTIA	tes	105441	105441	102	-	.	0.0
X14112	LoRTIA	tes	105442	105442	178	-	.	0.0
X14112	LoRTIA	tes	105442	105442	23	-	.	0.0
X14112	LoRTIA	tes	105702	105702	3	-	.	3.1671857247950186e-08
X14112	LoRTIA	tes	106844	106844	8	-	.	5.440092820663267e-15
X14112	LoRTIA	tes	108170	108170	502	+	.	0.0
X14112	LoRTIA	tes	108170	108170	145	+	.	0.0
X14112	LoRTIA	tes	108173	108173	819	+	.	0.0
X14112	LoRTIA	tes	108173	108173	234	+	.	0.0
X14112	LoRTIA	tes	108259	108259	377	-	.	0.0
X14112	LoRTIA	tes	108259	108259	279	-	.	0.0
X14112	LoRTIA	tes	108259	108259	218	-	.	0.0
X14112	LoRTIA	tes	108259	108259	506	-	.	0.0
X14112	LoRTIA	tes	109291	109291	2	+	.	1.2750519909898728e-06
X14112	LoRTIA	tes	113459	113459	69	+	.	0.0
X14112	LoRTIA	tes	113459	113459	87	+	.	0.0
X14112	LoRTIA	tes	113459	113459	6	+	.	9.695892977390488e-10
X14112	LoRTIA	tes	113461	113461	13	+	.	0.0
X14112	LoRTIA	tes	115295	115295	2	+	.	4.271502958785867e-06
X14112	LoRTIA	tes	115299	115299	172	+	.	0.0
X14112	LoRTIA	tes	115299	115299	18	+	.	0.0
X14112	LoRTIA	tes	115299	115299	4	+	.	2.4323309588680783e-08
X14112	LoRTIA	tes	116117	116117	137	+	.	0.0
X14112	LoRTIA	tes	116117	116117	68	+	.	0.0
X14112	LoRTIA	tes	116117	116117	38	+	.	0.0
X14112	LoRTIA	tes	116117	116117	8	+	.	1.085442846715523e-11
X14112	LoRTIA	tes	116182	116182	118	-	.	0.0
X14112	LoRTIA	tes	116182	116182	109	-	.	0.0
X14112	LoRTIA	tes	116184	116184	63	-	.	0.0
X14112	LoRTIA	tes	116184	116184	32	-	.	0.0
X14112	LoRTIA	tes	118728	118728	7	+	.	8.546052754354605e-12
X14112	LoRTIA	tes	118730	118730	5	+	.	1.5940809772185816e-07
X14112	LoRTIA	tes	118730	118730	3	+	.	2.4054577341114936e-07
X14112	LoRTIA	tes	120671	120671	14	-	.	0.0
X14112	LoRTIA	tes	120671	120671	13	-	.	0.0
X14112	LoRTIA	tes	120671	120671	12	-	.	2.886579864025407e-15
X14112	LoRTIA	tes	120671	120671	4	-	.	2.4323309588680783e-08
X14112	LoRTIA	tes	120684	120684	2	-	.	7.805598893384502e-05
X14112	LoRTIA	tes	127165	127165	2	+	.	1.2750519909898728e-06
X14112	LoRTIA	tes	127170	127170	3	-	.	9.930989119943944e-08
X14112	LoRTIA	tes	133957	133957	1341	+	.	0.0
X14112	LoRTIA	tes	133957	133957	586	+	.	0.0
X14112	LoRTIA	tes	133957	133957	56	+	.	0.0
X14112	LoRTIA	tes	133957	133957	3	+	.	7.551462500865469e-06
X14112	LoRTIA	tes	134019	134019	148	-	.	0.0
X14112	LoRTIA	tes	134021	134021	245	-	.	0.0
X14112	LoRTIA	tes	134021	134021	24	-	.	0.0
X14112	LoRTIA	tes	134022	134022	2	-	.	4.271502958785867e-06
X14112	LoRTIA	tes	137532	137532	50	+	.	0.0
X14112	LoRTIA	tes	137532	137532	46	+	.	0.0
X14112	LoRTIA	tes	137532	137532	63	+	.	0.0
X14112	LoRTIA	tes	137532	137532	120	+	.	0.0
X14112	LoRTIA	tes	141008	141008	2	-	.	1.2750519909898728e-06
X14112	LoRTIA	tes	141010	141010	2	-	.	4.271502958785867e-06
X14112	LoRTIA	tes	141033	141033	414	+	.	0.0
X14112	LoRTIA	tes	141033	141033	146	+	.	0.0
X14112	LoRTIA	tes	141035	141035	532	+	.	0.0
X14112	LoRTIA	tes	141035	141035	125	+	.	0.0
X14112	LoRTIA	tes	143690	143690	1392	+	.	0.0
X14112	LoRTIA	tes	143690	143690	937	+	.	0.0
X14112	LoRTIA	tes	143690	143690	170	+	.	0.0
X14112	LoRTIA	tes	143690	143690	1072	+	.	0.0
X14112	LoRTIA	tes	144122	144122	1148	-	.	0.0
X14112	LoRTIA	tes	144122	144122	1104	-	.	0.0
X14112	LoRTIA	tes	144122	144122	546	-	.	0.0
X14112	LoRTIA	tes	144124	144124	878	-	.	0.0
X14112	LoRTIA	tes	151063	151063	3	+	.	9.930989119943944e-08
X14112	LoRTIA	tes	151063	151063	3	+	.	9.930989119943944e-08
X14112	LoRTIA	tes	151063	151063	2	+	.	4.271502958785867e-06
X14112	LoRTIA	tes	151068	151068	2	-	.	1.2750519909898728e-06
