## Supplementary table 4 for "Multiple Long-read Sequencing Survey of Herpes Simplex Virus Lytic Transcriptome"

### Sheet: Munka1
Genomic position		TSS isoforms
7640	8393	LAT 0.7 kb-S
7640	11285	LAT 0.7 kb-L
9151	10965	UL-1-2-L*
9201	11737	UL1-2-3-L*
9573	10960	UL2-L
9834	11735	UL2-3-S
9834	10960	UL2-S
10324	10965	UL2.5-L
10324	11735	UL2.5-L-3
11732	15620	UL5-4-L
14138	18065	UL6-7-L2
18980	24667	UL10-L3*
22883	24666	UL10-L
23029	24666	UL10-S1
23469	24665	UL10.5-L1
24782	26980	UL12-11-S
27209	34846	UL15-L
30147	31832	UL16-L
30148	31551	UL16-S
30174	33813	UL16-17-L
39319	43708	UL20-21 c*
39645	43708	UL21-L8
40317	43708	UL21-L7
40822	43708	UL21-L6
41115	43708	UL21-L5
41334	43708	UL21-L4
41406	43708	UL21-L3
41452	43709	UL21-L2
41795	43709	UL21-L1
43821	46554	UL22-22.5-S
47404	52786	UL24-25-26-26.5-L
47404	48767	UL24-L2
50659	52786	UL26-26.5-S
51715	52786	UL26.5-S
53037	54336	Ul27.2-S2
62636	66581	UL30-S
68300	70959	UL33-34-35-L2
68772	70959	UL33-34-35-L1
69335	70959	UL34-35-L
69716	70959	UL34-35-S2
70256	70959	UL35-L
78315	80725	AST-2-L4*
78531	80725	AST-2-L3
80692	84467	UL37-L1
80692	84757	UL37-L2
82219	86038	UL38-L*
88805	90998	UL39.5-40-S
91013	94656	UL41-42 c sp 3-L
91102	91878	UL41.5-L
91105	92882	UL41-L
91283	94656	UL41-42 c sp 4-L2
92530	94655	ul42-L
92530	96081	UL42-43-L
98712	103229	UL47-46-S
103515	105150	UL48-S
106610	108173	UL50-L3
106700	108173	UL50-L2
106982	108173	UL50-S2
107178	108173	UL50-S
108259	109242	UL51-S2
108262	109167	UL51-S
108259	109713	UL51-L*
111943	113461	UL53-S
114868	116117	UL55-L2*
115027	116122	UL55-L
116182	116811	UL56-S
116184	116985	UL56-S2
115083	118728	LAT 0.7 kb-L
127170	131725	RS1-L
131479	133960	US1-L2
132024	133960	US1-L
132024	133957	US1-L sp3
132024	133960	US1-PRE-L
132912	133957	US1-PRE-S
132912	133957	US1-S sp3
134958	137529	US3-4-L
136184	137525	US4-L
136172	137532	US4-L2*
138112	141033	US6-L2*
138224	141033	US6-L
139190	141035	US7-L1
139554	141037	US7-L2
141238	143690	US8-8.7.8.5-9-S
141704	143690	US8.9-8.7-8.5-9-S
144121	146209	US10-11-12-L
144121	146209	US10-11-12-L sp1
144121	146209	US10-11-12-L sp2
146508	151060	RS1-L
