## Supplementary table 5 for "Multiple Long-read Sequencing Survey of Herpes Simplex Virus Lytic Transcriptome"

### Sheet: Munka1
Transcript	Genomic positions
RL1-2 sp*	427	5700
0.7 kb LAT-UL1-2-c sp* !	7401	11731
0.7 kb LAT-UL1-2-3-3.5c sp*!	7460	10960
UL1-2	9242	10965
UL1-2-3	9242	11735
UL-1-2-L !	9151	10965
UL1-2-3-L !	9201	11737
UL2-3	9739	11735
UL2-3-S*	9834	11735
UL2.5-3	10336	11735
UL5.5-4	11732	13518
UL5-4	11732	15581
UL5-4 sp	11735	15581
UL5-4-L	11732	15620
UL5.2-4*	11735	13164
UL5.7-4*	11735	14253
UL6-7-L2*	14138	18065
UL6-7	15032	18061
UL6.7-7	15851	18058
UL6.5-7	16433	18060
UL9-8.5-8	18192	23358
UL12-11-AT*	24773	27045
UL12.5-11	24782	26615
UL12-11	24782	27045
UL12-11-S*	24782	26980
UL13-12-11	24782	28657
UL14-13-12-11	24782	29249
UL16-17	30147	33719
UL16-17-L*	30174	33813
UL18-15.5 c*!	33867	36143
UL19-18	35004	40768
UL18-19-20	36385	41613
UL19-20	36385	41613
UL20-21 c !	39319	43708
UL22-22.5*	43818	46581
UL23.5-22* !	43818	47373
UL23-22	43818	47906
UL22-22.5-S*	43821	46554
UL23.5-22	43818	47373
UL23-24 c	46607	49539
UL24-25-26-26.5-L	47404	52786
UL24-23	47671	52786
UL24.5-25-26-26.5	48074	52786
UL25-26-26.5	48630	52786
UL26-26.5-S	50659	52786
UL27.7-27.5-27.2	53037	55236
UL29-28-27	53037	62312
UL32-31	66365	69220
UL33-34-35-L2*	68300	70959
UL33-34-35-L1*	68772	70959
UL33-34-35	69065	70959
UL33-34-35-AT	69065	71008
UL34-35-L	69335	70959
UL34.2-35 sp1*	69442	70959
UL34.2-35 sp2* !	69442	70959
UL34-35-AT*	69442	71355
UL34-35	69442	70959
UL34-35-S2	69716	70959
UL34.5-35	69732	70957
UL34.4-35*	70256	70959
UL38-39-40	84394	91001
Ul39-40	86214	91001
UL39.7-40*	87265	90998
UL39.5-40	88773	90998
UL39.5-40-S	88805	90998
UL39.2-40 !	89001	91001
UL39.1-40* !	89012	90998
UL41-42 c sp 3-L	91013	94656
UL41-42 c sp 3	91067	94656
UL41-42 c sp 4-L2	91283	94656
UL41-42 c sp 4	91523	94656
UL41-42 c	91702	94655
UL42-45*	92933	98516
UL42-43-L*	92530	96081
UL42-43	92936	96081
UL43-44-45	94653	98691
UL44-45-AT sp*	96174	98691
UL44-45	96174	98691
UL44-45 sp*	96174	98696
UL44.5-45	96620	98691
UL44.5-45 sp*	96620	98694
UL47-46	98712	103311
UL47-46-S*	98712	103229
UL48-47-46	98712	105257
UL49.5-49-48	103515	107128
UL49-48 !	103515	106538
UL49.5-49	105442	107128
UL49.5-50 c	106033	108173
UL51-52 c	108265	112131
UL53.5-54 sp*	112506	115302
UL53-54 sp*	111758	115302
UL52-53-53.5 sp*	108985	113461
UL52-53-53.5-54 sp*	108985	113461
UL52-53-53.5-54 sp2*	108985	113461
UL52-53-53.5	108985	113461
UL52-53-53.5-54	108985	115300
UL53-54	111759	115300
UL53.5-54	112508	115300
UL54-55 !	113598	116117
RL1-2 sp*	120267	125844
US3-4-L	134958	137529
US3-4	135187	137525
US3.5-4*	135356	137532
US4-3-2 c* !	134087	136952
US3-4-5-6-7	136608	141034
US4-5-6-7*	136732	141035
US5-6-7	137625	141035
US6-7	138338	141035
US6.7-7*	138472	141037
US7-8-8.5-9	139698	143687
US8-8.7.8.5-9-S*	141238	143690
US8-8.7.8.5-9	141170	143690
US8.9-8.7-8.5-9*	141657	143690
US8.9-8.7-8.5-9-S*	141704	143690
US8.5-9	142626	143690
US10-11	144121	145461
US10-11-12	144121	146106
US10-11-12 sp1	144121	146106
US10-11-12 sp4	144121	146106
US10-11-12 sp2	144121	146106
US10-11-12 sp3	144121	146106
US10-11-12 L2	144121	146689
US10-11-12-L	144121	146209
US10-11-12-L sp1	144121	146209
US10-11-12-L sp2	144121	146209
